# Schizophrenia Risk Alleles Often Affect the Expression of Many Genes and Each Gene May Have a Different Effect on The Risk; A Mediation Analysis

**DOI:** 10.1101/2020.01.27.904680

**Authors:** Xi Peng, Joel S. Bader, Dimitrios Avramopoulos

## Abstract

Variants identified by genome-wide association studies (GWAS) are often expression quantitative trait loci (eQTLs), suggesting they are proxies or are themselves regulatory. Across many datasets analyses show that variants often affect multiple genes. Lacking data on many tissue types, developmental time points and homogeneous cell types, the extent of this one-to-many relationship is underestimated. This raises questions on whether a disease eQTL target gene explains the genetic association or is a by-stander and puts into question the direction of expression effect of on the risk, since the many variant - regulated genes may have opposing effects, imperfectly balancing each other. We used two brain gene expression datasets (CommonMind and BrainSeq) for mediation analysis of schizophrenia-associated variants. We confirm that eQTL target genes often mediate risk but the direction in which expression affects risk is often different from that in which the risk allele changes expression. Of 38 mediator genes significant in both datasets 33 showed consistent mediation direction (Chi^2^ test P=6*10^−6^). One might expect that the expression would correlate with the risk allele in the same direction it correlates with disease. For 15 of these 33 (45%), however, the expression change associated with the risk allele was protective, suggesting the likely presence of other target genes with overriding effects. Our results identify specific risk mediating genes and suggest caution in interpreting the biological consequences of targeted modifications of gene expression, as not all eQTL targets may be relevant to disease while those that are, might have different than expected directions.
