## Supplementary Table 3 for "Schizophrenia Risk Alleles Often Affect the Expression of Many Genes and Each Gene May Have a Different Effect on The Risk; A Mediation Analysis"

### Sheet: mediationResults copy
Suppl. Figure 3: Mediation results. "+" or "-" indicate whether the direction of effect of increased expression of the gene on SZ is the same with the direction of effect of the allele increasing expression on SZ ("+") or not ("-"). When mediation is significant, the corresponding effect of gene expression on disease is also shown for the same dataset. Finally, SNPs within each group that overlap…
	MEDIATION RESULTS					effect of gene expression on SZ					CMC-BSC overlapping SNPs					Explanation of column names
group_no	gene_name	95%CI_CMC	95%CI_BSC	99%CI_CMC	99%CI_BSC	cis_or_trans	coef(gene_on_scz)_cmc	p(gene_on_scz)_cmc	coef(gene_on_scz)_bsc	p(gene_on_scz)_bsc	overlap_snp	mediating_effect_cmc	mediating_effect_bsc			CMC	CommonMind dataset
2	RERE	+	+	+	+	cis	0.271268	0.0207183	2.09924	2.7e-16	rs301797	0.0112611	0.0472808			BSC	BrainSeq Dataset
2	SLC45A1	-	n.s.	n.s.	n.s.	cis	0.175274	0.146118								group_no	SNP group whose effect the gene mediates
3	PTPRU	+	n.s.	+	n.s.	trans	-0.403114	0.000800228								gene_name	gene mediating the effect
5	TIE1	n.s.	-	n.s.	n.s.	cis			-0.183058	0.0391539						95%CI_CMC	significant in CMC at 95% CI: Direction relative to the effect of the risk allele on the gene is shown (+/-). n.s.=not significant
5	ATP6V0B	n.s.	-	n.s.	-	cis			-1.0212	3e-06						95%CI_BSC	as above in BSC
6	DNAJC6	n.s.	-	n.s.	-	cis			-1.80241	1.17e-13						99%CI_CMC	as above in CMC at 99% confidence interval
8	SDCCAG8	-	n.s.	-	n.s.	cis	-0.457456	0.0266888								99%CI_BSC	as above in BSC at 99% confidence interval
8	AKT3	+	n.s.	+	n.s.	cis	-0.931375	5.52e-08								cis_or_trans	Indicated whether the eQTL is cis or trans
8	CEP170	n.s.	-	n.s.	-	cis			-1.08721	0.000154927						coef(gene_on_scz)_cmc	coefficient of the effect of the gene on disease for CMC (eQTL analysis)
8	DPYD	n.s.	+	n.s.	+	cis			0.610035	0.000112779						p(gene_on_scz)_cmc	p-value for the above
8	MIR137HG	n.s.	-	n.s.	-	cis			-0.364948	0.00195442						coef(gene_on_scz)_bsc	coefficient of the effect of the gene on disease for BSC (eQTL analysis)
8	RP11-490G2.2	+	n.s.	+	n.s.	cis	0.170502	0.0302437								p(gene_on_scz)_bsc	p-value for the above
9	PLEKHO1	n.s.	-	n.s.	-	cis			0.569935	0.018158						overlap_snp	rsID of best pGWAS p-value SNP that is genotyped in both datasets
9	CA14	n.s.	+	n.s.	n.s.	cis			-0.21004	0.0377916						mediating_effect_cmc	mediating effect of this SNP in CMC
9	VPS45	+	+	n.s.	+	cis	-0.468967	0.0362845	-1.11953	0.00314241	rs12063329	0.0119155	0.0465657			mediating_effect_bsc	mediating effect of this SNP in BSC
9	TARS2	-	-	n.s.	-	cis	0.310847	0.0330389	0.57811	0.0222544	rs6657062	-0.012454	-0.0143366
9	ANP32E	n.s.	-	n.s.	n.s.	cis			1.55469	1.04e-12
9	GOLPH3L	+	n.s.	+	n.s.	cis	-0.299282	0.0208968
9	C1orf51	n.s.	+	n.s.	+	cis			0.112052	0.0258178
9	RPRD2	n.s.	-	n.s.	-	cis			1.44257	5.17e-06
9	CTSS	+	-	n.s.	-	cis	0.119608	0.154196	-0.196472	0.0292357
9	VPS72	n.s.	-	n.s.	-	cis			0.856706	0.0140897
9	BOLA1	n.s.	-	n.s.	n.s.	cis			-0.391612	0.0401445
9	MRPS21	n.s.	-	n.s.	-	cis			-0.998773	0.00101454
9	RP11-196G18.22	n.s.	+	n.s.	n.s.	cis			0.232614	0.0248049
10	PBX1	-	n.s.	n.s.	n.s.	trans	0.310622	0.119035
11	BRINP2	n.s.	-	n.s.	-	cis			0.633122	0.00724692
15	MECR	n.s.	-	n.s.	-	cis			-0.668138	0.0120637
16	RWDD3	n.s.	+	n.s.	+	cis			0.47072	3.4e-05
17	TMEM81	n.s.	+	n.s.	n.s.	cis			0.350629	0.0390957
19	HECW1	+	n.s.	n.s.	n.s.	trans	-0.456307	0.0158132
22	SLC4A1AP	n.s.	-	n.s.	-	cis			-1.49355	3.98e-06
22	GPN1	+	+	+	+	cis	-0.40398	0.00341283	-0.751624	0.00513892
24	CDC27	-	n.s.	n.s.	n.s.	trans	-0.443845	0.0944606
24	FANCL	-	n.s.	n.s.	n.s.	cis	0.206596	0.100305
25	FANCL	-	n.s.	n.s.	n.s.	cis	0.206596	0.100305
27	EMX1	+	n.s.	n.s.	n.s.	cis	-0.238878	0.0410075
29	MRPL19	n.s.	-	n.s.	-	cis			-0.826081	6.46e-05
30	2021-09-10	n.s.	+	n.s.	+	cis			0.269623	0.0347787
30	SOWAHC	+	+	+	+	cis	0.281181	0.00396308	0.400418	0.00135311	rs9330316	0.0165126	0.0203212
33	ZNF804A	+	n.s.	n.s.	n.s.	cis	0.253458	0.0115673
35	SF3B1	-	-	-	-	cis	-0.514878	0.0304462	-1.20121	0.00152431	rs6434928	-0.0240085	-0.0360448
35	HSPE1	-	n.s.	n.s.	n.s.	cis	-0.141008	0.122923
35	PLCL1	-	n.s.	-	n.s.	cis	-0.615097	3.67e-05
35	HSPD1	-	n.s.	n.s.	n.s.	cis	-0.239507	0.0406349
37	KCTD18	n.s.	+	n.s.	+	cis			1.01148	1.33e-06
37	TYW5	-	-	-	-	cis	0.315555	0.0439696	0.401604	0.0361181	rs796364	-0.0199761	-0.0231755
37	FTCDNL1	+	n.s.	+	n.s.	cis	-0.229123	0.00205705
41	NGEF	n.s.	+	n.s.	+	cis			-0.883821	0.000356072
41	EFHD1	n.s.	+	n.s.	+	cis			0.896433	3.2e-16
41	C2orf82	-	n.s.	-	n.s.	cis	-0.0751028	0.0843277
41	GIGYF2	+	n.s.	+	n.s.	cis	-0.76425	0.00726172
46	LMAN2L	n.s.	-	n.s.	-	cis			1.02567	1.28e-07
48	CNTN4	-	-	-	-	cis	-0.323319	0.0454515	-0.979835	1.06e-07	rs17194490	-0.0181762	-0.0509385
51	LRRFIP2	+	+	n.s.	+	cis	0.370648	0.0915548	0.85929	0.00123635	rs9882879	0.00815395	0.0224069
51	DCLK3	n.s.	-	n.s.	-	cis			0.192077	0.00991311
51	TRANK1	-	n.s.	-	n.s.	cis	0.227057	0.0522815
52	PHF7	n.s.	-	n.s.	n.s.	cis			0.277603	0.0833611
52	NISCH	-	-	-	-	cis	0.484172	0.0103527	1.34223	3.8e-07
52	DNAH1	n.s.	-	n.s.	-	cis			-0.50178	0.00341988
52	SPCS1	n.s.	+	n.s.	n.s.	cis			-0.583027	0.0835841
52	NEK4	n.s.	+	n.s.	n.s.	cis			0.371861	0.115596
52	RFT1	n.s.	-	n.s.	n.s.	cis			0.225499	0.156033
52	GNL3	-	-	n.s.	-	cis	-0.360435	0.052582	-0.982441	0.000893339	rs2577831	-0.00762187	-0.0779249
52	PPM1M	+	+	n.s.	+	cis	0.203961	0.0375876	0.263767	0.0763931	rs187084	0.0167699	0.0251252
52	GLYCTK	+	n.s.	n.s.	n.s.	cis	0.141181	0.0521219
52	NT5DC2	-	n.s.	-	n.s.	cis	-0.214534	0.000920975
53	TKT	n.s.	+	n.s.	n.s.	cis			0.508995	0.0432215
55	THOC7	+	+	+	+	cis	-0.391375	0.0173365	-0.806272	1.09e-05	rs832187	0.0258957	0.0562629
59	PPP2R3A	+	n.s.	n.s.	n.s.	cis	0.42266	0.0189172
59	PCCB	n.s.	+	n.s.	n.s.	cis			-0.412458	0.105126
68	SLC39A8	+	n.s.	+	n.s.	cis	-0.372987	1.94e-05
69	CLCN3	-	-	n.s.	-	cis	-0.393089	0.0935455	-2.00311	7.37e-10	rs12647126	-0.00918822	-0.0369673
74	EMB	-	-	n.s.	-	cis	-0.208696	0.0332261	-0.350232	0.00430575
74	RP11-53O19.1	+	-	+	-	cis	0.210266	0.0488316	-0.488352	0.000609312	rs10035564	0.00784516	-0.0228924
74	RP11-53O19.3	n.s.	-	n.s.	n.s.	cis			0.504176	0.0245535
75	ERCC8	-	-	n.s.	-	cis	-0.239079	0.0989976	-0.381034	0.0401478	rs6868457	-0.00653455	-0.0121298
77	MAN2A1	n.s.	-	n.s.	-	cis			-0.440593	0.0111283
78	ETF1	n.s.	-	n.s.	-	cis			-0.877463	0.0114024
78	REEP2	n.s.	-	n.s.	-	cis			-1.41272	3.64e-07
80	HARS2	n.s.	+	n.s.	n.s.	cis			0.624831	0.0255321
80	PFDN1	n.s.	+	n.s.	+	cis			-1.05735	0.000669386
80	IK	n.s.	+	n.s.	n.s.	cis			0.578464	0.0407654
80	NDUFA2	+	+	+	+	cis	-0.334551	0.00462	-0.637577	0.00614683	rs13168670	0.0117323	0.0173659
80	ZMAT2	-	-	-	-	cis	-0.517197	7.14e-05	-1.24017	7.11e-10	rs13168670	-0.0302212	-0.0608391
80	PCDHA5	n.s.	-	n.s.	-	cis			-0.295693	0.000290861
80	PCDHA1	n.s.	+	n.s.	+	cis			-0.433388	5.24e-05
80	SRA1	n.s.	+	n.s.	+	cis			-0.730944	0.00166067
80	PCDHA13	+	n.s.	+	n.s.	cis	-0.186051	0.0014412
80	PCDHAC2	-	n.s.	-	n.s.	cis	0.690827	5.27e-05
83	GALNT10	+	n.s.	+	n.s.	cis	0.251023	0.0206243
84	RP11-53O19.3	n.s.	-	n.s.	-	cis			0.504176	0.0245535
85	LYSMD3	n.s.	+	n.s.	+	cis			0.879274	2.32e-05
86	SLCO4C1	+	n.s.	n.s.	n.s.	cis	-0.16487	0.0142239
89	LFNG	n.s.	-	n.s.	-	cis			0.284218	4.5e-06
89	SNX8	+	n.s.	+	n.s.	cis	0.552074	3.61e-09
89	FTSJ2	+	+	+	+	cis	-0.403059	0.0027054	-0.856884	6.19e-05	rs58120505	0.015671	0.0377294
89	MICALL2	n.s.	+	n.s.	+	cis			0.844797	1.88e-10
90	FAM221A	n.s.	+	n.s.	n.s.	cis			0.196757	0.14942
94	SRPK2	n.s.	-	n.s.	-	cis			-2.11464	6.71e-08
94	LINC01004	n.s.	-	n.s.	-	cis			0.336825	0.000828171
96	DOCK4	n.s.	+	n.s.	+	cis			-0.782635	0.000245086
96	IMMP2L	-	n.s.	n.s.	n.s.	cis	0.178066	0.0945343
97	PTPRZ1	n.s.	-	n.s.	-	cis			0.480561	8.94e-07
103	RUNDC3B	n.s.	-	n.s.	n.s.	cis			-0.460222	0.0710301
105	FAM86B3P	n.s.	-	n.s.	n.s.	cis			0.0290357	0.574021
105	SGK223	n.s.	-	n.s.	n.s.	cis			-0.292325	0.0181227
105	FAM66D	-	n.s.	-	n.s.	trans	0.0891609	0.00107051
105	RP11-981G7.1	-	n.s.	n.s.	n.s.	cis	-0.201951	0.0359323
106	CNOT7	n.s.	+	n.s.	+	cis			-1.51753	7.78e-05
108	SDAD1P1	-	n.s.	n.s.	n.s.	cis	0.109188	0.0944404
109	CHRNA2	+	n.s.	+	n.s.	cis	-0.217792	5.45e-06
111	DDHD2	+	+	+	+	cis	-0.558616	0.0115109	-1.97828	3.29e-12	rs112537273	0.0296624	0.109299
111	WHSC1L1	-	n.s.	n.s.	n.s.	cis	-0.353104	0.218566
113	RP11-586K2.1	+	n.s.	n.s.	n.s.	cis	-0.124865	0.0773854
117	SCARA3	-	n.s.	-	n.s.	cis	-0.208874	0.00206636
120	CAAP1	n.s.	+	n.s.	n.s.	cis	0.344069	0.0267918	0.699616	0.000553994
126	IFT74	n.s.	+	n.s.	+	cis			0.465279	0.000118472
126	CAAP1	+	n.s.	n.s.	n.s.	cis	0.344069	0.0267918	0.699616	0.000553994
127	SLC39A12	n.s.	-	n.s.	-	cis			0.319811	2.88e-12
127	RP11-499P20.2	n.s.	+	n.s.	n.s.	cis			0.265475	0.0274363
127	NSUN6	n.s.	-	n.s.	-	cis			0.581094	0.00102025
129	PSD	n.s.	-	n.s.	n.s.	cis			0.654467	0.0124434
129	NT5C2	+	n.s.	+	n.s.	cis	-0.463936	0.00561276
129	CUEDC2	n.s.	+	n.s.	n.s.	cis			-0.616156	0.0874469
129	TMEM180	+	n.s.	n.s.	n.s.	cis	-0.183504	0.0531125
129	PPAPDC1B	n.s.	-	n.s.	-	trans			0.977132	1.06e-06
129	INA	n.s.	+	n.s.	+	cis			-1.69899	8.21e-15
129	TRIM8	n.s.	+	n.s.	+	cis			1.59626	3.38e-15
129	USMG5	-	n.s.	n.s.	n.s.	cis	-0.203576	0.061598
129	RP11-18I14.10	n.s.	+	n.s.	+	cis			0.450632	0.0016558
132	LRP4	-	n.s.	-	n.s.	cis	-0.391893	3.79e-06
132	CREB3L1	n.s.	-	n.s.	-	cis			0.469323	0.00012586
132	ATG13	n.s.	-	n.s.	-	cis			1.08698	0.000434815
133	LRRC55	-	n.s.	-	n.s.	cis	-0.243233	8.56e-05
133	CTNND1	n.s.	-	n.s.	n.s.	cis			0.40672	0.0690674
133	TMX2	n.s.	+	n.s.	+	cis			-1.14701	5.1e-05
139	VSIG2	n.s.	+	n.s.	+	cis			-0.360345	0.000129281
139	SIAE	n.s.	+	n.s.	+	cis			-0.716161	0.000114441
139	ESAM	+	n.s.	n.s.	n.s.	cis	-0.145817	0.0190312
140	SNX19	-	-	n.s.	-	cis	-0.309855	0.0864217	-0.598323	0.0190719	rs10791097	-0.0140166	-0.0283448
145	LRTM2	+	n.s.	n.s.	n.s.	cis	-0.207293	0.0378061
148	STAT6	-	n.s.	-	n.s.	cis	-0.441487	0.00113965
149	PIP4K2C	-	n.s.	-	n.s.	cis	-0.389064	0.00699243
152	VPS29	n.s.	+	n.s.	+	cis			-0.79272	0.0160596
152	HVCN1	n.s.	-	n.s.	-	cis			0.590391	1.45e-11
152	ATP2A2	n.s.	-	n.s.	-	cis			-2.50758	1.3e-15
152	TCTN1	n.s.	+	n.s.	+	cis			0.628337	0.00384972
153	C12orf65	n.s.	+	n.s.	n.s.	cis			0.527287	0.0256459
153	SBNO1	-	n.s.	-	n.s.	cis	-0.941208	5.36e-05
154	CCDC92	n.s.	-	n.s.	n.s.	cis			0.518894	0.0672795
154	TCTN2	n.s.	-	n.s.	-	cis			0.373107	0.00510201
154	DNAH10	n.s.	-	n.s.	-	cis			-0.324377	0.00421781
162	PRKD1	-	n.s.	-	n.s.	cis	-0.308994	0.0106073
163	SRP54	-	n.s.	-	n.s.	cis	-0.642185	0.00292408
163	FAM177A1	n.s.	-	n.s.	-	cis			0.786792	0.00431495
163	BAZ1A	n.s.	-	n.s.	-	cis			0.543886	8.53e-05
164	CCDC175	+	n.s.	n.s.	n.s.	cis	0.125201	0.0880739
165	PCNX	n.s.	+	n.s.	+	cis			-0.871655	0.0031269
166	SLC35B1	+	n.s.	n.s.	n.s.	trans	-0.320042	0.0269104
166	RGS6	n.s.	+	n.s.	+	cis			-1.05459	4.18e-07
167	SETD3	n.s.	-	n.s.	-	cis			0.801009	0.0071447
168	MARK3	n.s.	-	n.s.	-	cis			1.35344	0.000108309
168	PPP1R13B	+	n.s.	n.s.	n.s.	cis	-0.252022	0.0823755
168	EIF5	n.s.	-	n.s.	-	cis			-1.30375	4.81e-08
168	KLC1	-	-	n.s.	-	cis	0.190397	0.192692	0.435261	0.0183108
168	XRCC3	n.s.	+	n.s.	+	cis			0.719467	2.31e-05
168	C14orf2	n.s.	-	n.s.	-	cis			-1.18867	2.53e-08
168	TDRD9	-	-	-	-	cis	0.102613	0.0218317	0.166538	0.000763245	rs2295147	-0.00919848	-0.0216202
168	TRMT61A	n.s.	+	n.s.	+	cis			-0.595989	0.00981231
168	BAG5	n.s.	+	n.s.	+	cis			-1.16355	4.5e-05
168	TNFAIP2	n.s.	-	n.s.	-	cis			0.260964	0.0136888
168	APOPT1	n.s.	+	n.s.	n.s.	cis			-0.358881	0.0921255
168	RP11-73M18.8	n.s.	+	n.s.	+	cis			0.470306	3.88e-05
170	AKAP6	+	+	+	+	cis	-0.746386	0.000175399	-1.80409	3.73e-12	rs12883788	0.0130294	0.034663
174	PSMA4	n.s.	-	n.s.	-	cis			-1.5047	7.14e-08
174	CTSH	n.s.	+	n.s.	+	cis			0.183707	0.00780352
174	GMPS	n.s.	-	n.s.	-	trans			-1.87053	1.09e-07
175	BTBD1	n.s.	-	n.s.	-	cis			-1.33798	1.97e-05
176	ALPK3	n.s.	+	n.s.	+	cis			-0.276587	0.0203389
176	ZSCAN2	n.s.	+	n.s.	+	cis			0.48479	0.00913387
176	SCAND2P	-	n.s.	-	n.s.	cis	0.382771	0.0108272
176	GOLGA6L4	n.s.	+	n.s.	+	cis			0.314336	0.000141939
176	NMB	-	n.s.	n.s.	n.s.	cis	-0.120056	0.0238044
176	GOLGA2P7	+	+	+	+	cis	0.217572	0.0247186	0.367936	0.00380772	rs950169	0.0471481	0.0683571
176	CSPG4P12	+	+	+	+	trans	0.156035	0.0774064	0.249174	0.0247471	rs950169	0.0383224	0.0700831
176	EFTUD1P1	-	n.s.	-	n.s.	cis	0.214486	0.011299
176	CSPG4P11	+	n.s.	+	n.s.	cis	0.0844987	0.206196
177	FURIN	n.s.	-	n.s.	-	cis			0.63298	0.0158761
177	FES	-	n.s.	n.s.	n.s.	cis	-0.116106	0.132005
178	PLCB2	+	+	n.s.	+	cis	-0.12785	0.102053	-0.434303	0.00165192	rs28676999	0.0110998	0.0276996
178	SRP14	n.s.	+	n.s.	n.s.	cis			0.660945	0.0140466
180	BTBD1	n.s.	-	n.s.	-	cis			-1.33798	1.97e-05
181	CDIP1	n.s.	+	n.s.	+	cis			0.906759	0.00955826
181	MGRN1	n.s.	-	n.s.	n.s.	cis			0.51929	0.00974732
181	CORO7	n.s.	+	n.s.	+	cis			-0.354033	0.0171468
184	YPEL3	n.s.	-	n.s.	-	cis			0.479215	0.0545435
184	MAPK3	n.s.	+	n.s.	+	cis			1.03459	4.86e-08
184	QPRT	n.s.	+	n.s.	+	cis			0.422557	6.46e-05
184	PPP4C	+	+	n.s.	+	cis	0.235599	0.086427	1.10565	6.74e-05
184	FAM57B	n.s.	-	n.s.	-	cis			-0.382688	0.0312582
184	ASPHD1	n.s.	+	n.s.	n.s.	cis			-0.348713	0.0439057
184	RP11-455F5.3	n.s.	-	n.s.	-	cis			-0.396825	0.00209739
184	RP11-231C14.3	n.s.	-	n.s.	-	cis			-0.218983	0.00140941
184	CTD-2574D22.4	n.s.	+	n.s.	+	cis			-0.44054	0.00158226
185	CNOT1	-	n.s.	n.s.	n.s.	cis	-0.410595	0.0541921
185	GOT2	n.s.	-	n.s.	n.s.	cis			-2.45293	2.98e-13
187	TSNAXIP1	n.s.	+	n.s.	+	cis			0.35737	0.0569161
187	PARD6A	n.s.	+	n.s.	+	cis			-1.02006	4.7e-07
187	SLC12A4	n.s.	-	n.s.	-	cis			1.01944	6.01e-15
187	ENKD1	+	n.s.	n.s.	n.s.	cis	0.192086	0.0481449
187	PRMT7	n.s.	-	n.s.	-	cis			-0.757025	0.00220286
187	RANBP10	n.s.	-	n.s.	-	cis			0.686324	0.000581521
187	GFOD2	n.s.	+	n.s.	+	cis			-1.28801	1.18e-05
187	PSKH1	n.s.	-	n.s.	-	cis			1.06358	3.97e-10
188	SPATA2L	-	n.s.	-	n.s.	cis	0.228297	0.00643578
188	ZNF276	+	n.s.	n.s.	n.s.	cis	0.343581	0.0190597
188	CPNE7	-	n.s.	-	n.s.	cis	0.419417	3.93e-08
188	CDK10	n.s.	+	n.s.	n.s.	cis			0.483403	0.0382315
188	SPG7	-	n.s.	-	n.s.	cis	-0.443977	0.0222134
190	DPH1	n.s.	+	n.s.	+	cis			0.968937	1.71e-05
190	SRR	-	n.s.	n.s.	n.s.	cis	0.0833291	0.350827
191	ALKBH5	+	n.s.	n.s.	n.s.	cis	0.28966	0.0951548
191	DRG2	n.s.	+	n.s.	+	cis			1.03333	0.000601867
191	LLGL1	n.s.	-	n.s.	-	cis			0.616684	0.00137667
191	GID4	n.s.	+	n.s.	+	cis			0.645186	0.0205019
191	TOM1L2	+	-	+	-	cis	-0.392578	0.0153838	1.1162	2.52e-06	rs8082590	0.028506	-0.032365
192	RNF112	n.s.	-	n.s.	-	cis			-1.23935	1.18e-10
198	HSBP1L1	+	-	n.s.	n.s.	cis	-0.262433	0.0224115	-0.335458	0.104071	rs56775891	0.0123785	-0.0134266
199	GMIP	+	n.s.	+	n.s.	cis	0.211649	0.00625625
199	MAU2	-	-	-	-	cis	0.430114	0.0206353	1.11796	6.8e-06	rs4808967	-0.0240762	-0.0237087
199	GATAD2A	n.s.	-	n.s.	-	cis			1.18091	2.37e-09
199	YJEFN3	-	n.s.	-	n.s.	cis	0.279194	0.000233897
200	ZNF536	+	n.s.	n.s.	n.s.	cis	0.271805	0.0191323
202	PRR12	n.s.	-	n.s.	-	cis			0.976261	3.6e-06
204	ACTR5	+	n.s.	n.s.	n.s.	cis	0.276226	0.0268983
204	DHX35	-	n.s.	-	n.s.	cis	-0.23	0.0222538
205	B4GALT5	n.s.	-	n.s.	n.s.	cis			-0.492361	0.0727808
205	ZFAS1	n.s.	+	n.s.	+	cis			0.299182	0.0269728
206	HAR1A	-	n.s.	-	n.s.	cis	-0.174309	0.00828634
209	TAB1	n.s.	+	n.s.	+	cis			1.57029	7.06e-09
209	CACNA1I	n.s.	+	n.s.	n.s.	cis			0.383689	0.0441316
210	SLC25A17	n.s.	+	n.s.	n.s.	cis			-0.319868	0.134024
210	RBX1	n.s.	-	n.s.	-	cis			-0.9487	2.68e-06
210	MCHR1	+	n.s.	n.s.	n.s.	cis	-0.132613	0.0727948
210	CSDC2	n.s.	-	n.s.	n.s.	cis			-0.149285	0.153929
210	RP4-756G23.5	+	n.s.	+	n.s.	cis	0.152575	0.0102571
211	NHP2L1	-	n.s.	n.s.	n.s.	cis	-0.242865	0.107354
211	2021-09-03	n.s.	+	n.s.	+	cis			-0.851915	0.00401006
211	FAM109B	-	n.s.	n.s.	n.s.	cis	-0.086827	0.122241
211	SMDT1	+	-	n.s.	-	cis	-0.271889	0.0424735	-0.681841	0.0150338
211	NDUFA6	-	-	n.s.	-	cis	-0.261181	0.0790217	-0.574076	0.00860473	rs2899355	-0.0072323	-0.0211046
211	XRCC6	-	n.s.	n.s.	n.s.	cis	-0.322453	0.090462
211	NAGA	+	+	+	+	cis	0.286631	0.00791091	0.627315	1.34e-05	rs6002655	0.0177623	0.05298
211	CYP2D7P	n.s.	+	n.s.	+	cis			0.23197	0.0266173
211	LINC00634	n.s.	-	n.s.	-	cis			-0.582663	3.94e-06
217	PJA1	+	+	n.s.	+	cis	-0.34055	0.0372747	-1.52112	9.46e-07	rs5937157	0.00758014	0.0249462
