## Supplementary Table 2 for "Schizophrenia Risk Alleles Often Affect the Expression of Many Genes and Each Gene May Have a Different Effect on The Risk; A Mediation Analysis"

### Sheet: SupplementaryTable2
Supplemeentary Table 2. Significant results of eQTL analysis for all groups and most significant SNPs in the group.
											expanation of column names
group_no	gene_name	dataset	snps_cmc	beta_cmc	pvalue_cmc	snps_bsc	beta_bsc	pvalue_bsc	cis_or_trans		group_no	dbSNP ID of SNP
103	RUNDC3B	BSC	-	-	-	rs13233308	0.0272321	0.00105259	cis		gene_name	name of gene tested
105	XKR6	CMC	rs7460436	0.0332371	0.00377781	-	-	-	cis		dataset	Dataset in which significant
105	TNKS	CMC, BSC	rs9987266	-0.0216134	0.000743509	rs2048656	-0.0279109	0.00021334	cis		snps_cmc	Name of most significant SNP in group for CMC
105	FAM86B3P	CMC, BSC	rs2980438	-0.510779	1.13137e-65	rs1878561	-0.52713	6.26353e-57	cis		beta_cmc	Effect size of most significant SNP in group for CMC
105	MSRA	CMC	rs12548428	-0.0309168	0.00189745	-	-	-	cis		pvalue_cmc	p-value of most significant SNP in group for CMC
105	SGK223	BSC	-	-	-	rs1878561	0.0552579	0.000678194	cis		snps_bsc	Name of most significant SNP in group for BSC
105	FAM66A	CMC	rs2945232	0.553336	1.55703e-18	-	-	-	trans		beta_bsc	Effect size of most significant SNP in group for BSC
105	PRSS51	BSC	-	-	-	rs28570266	0.0679312	0.00322239	cis		pvalue_bsc	p-value of most significant SNP in group for BSC
105	FAM66D	CMC	rs2980439	-0.294931	1.28625e-09	-	-	-	trans		cis_or_trans	Was the SNP in cis or trans with the gene (see text)
105	RP11-351I21.6	CMC	rs2945232	0.703481	1.23122e-13	-	-	-	trans
105	RP11-981G7.1	CMC, BSC	rs6601450	0.0428653	0.00217483	rs7460436	0.107208	0.00393576	cis
105	RP11-981G7.6	BSC	-	-	-	rs13264580	0.0876922	0.00019166	cis
106	MTMR7	CMC	rs17687067	-0.0854694	4.75486e-12	-	-	-	cis
106	VPS37A	CMC	rs17687067	-0.0293377	9.50644e-05	-	-	-	cis
106	CNOT7	BSC	-	-	-	rs7822895	-0.0246631	0.00192355	cis
108	SDAD1P1	CMC, BSC	rs17310286	-0.246473	2.93467e-21	rs117325001	-0.211244	5.13745e-12	cis
109	CHRNA2	CMC	rs11778040	-0.121288	0.000193988	-	-	-	cis
10	PBX1	CMC	rs1290506	-0.0373757	9.49141e-09	-	-	-	trans
111	DDHD2	CMC, BSC	rs7845911	-0.048023	1.38518e-10	rs7845911	-0.0556949	6.08332e-10	cis
111	STAR	CMC	rs4647903	-0.0445563	0.00947517	-	-	-	cis
111	WHSC1L1	CMC	rs4647907	0.030649	8.74253e-08	-	-	-	cis
111	BAG4	CMC	rs4647903	0.0262967	0.000935337	-	-	-	cis
111	LETM2	BSC	-	-	-	rs10958682	-0.0544998	0.000242478	cis
113	RP11-586K2.1	CMC	rs80246086	-0.110842	1.3044e-06	-	-	-	cis
115	TSNARE1	CMC, BSC	rs4269661	0.0690159	2.39578e-10	rs72687362	0.0965888	1.29991e-07	cis
116	FAM86B3P	CMC, BSC	rs2945899	-0.233646	1.17781e-08	rs2945899	-0.156463	0.00118541	cis
117	TRIM35	CMC, BSC	rs2565065	0.0469629	1.00639e-06	rs2565065	0.0309368	0.00933798	cis
117	SCARA3	CMC	rs2565065	0.0638864	0.00454338	-	-	-	cis
118	KDM4C	BSC	-	-	-	rs2026714	0.0232658	0.00550905	cis
11	OSBP	BSC	-	-	-	rs4650963	-0.0475713	6.20541e-08	trans
11	BRINP2	BSC	-	-	-	rs68105828	-0.0287756	0.00166437	cis
120	TEK	CMC	rs10967505	-0.0668337	0.00170151	-	-	-	cis
120	CAAP1	BSC	-	-	-	rs11535465	0.0483296	0.00966064	cis
120	PLAA	BSC	-	-	-	rs10967505	-0.0356529	0.00137431	cis
126	IFT74	CMC, BSC	rs10967586	0.0590579	3.73875e-05	rs10967586	0.0917558	2.95562e-05	cis
126	TEK	CMC, BSC	rs10967586	-0.0863804	7.11842e-06	rs10967586	-0.0876682	7.01245e-05	cis
126	CAAP1	CMC	rs10967586	0.033381	0.00668622	-	-	-	cis
126	LRRC19	CMC	rs10967586	0.137023	1.09241e-05	-	-	-	cis
127	SLC39A12	BSC	-	-	-	rs1926026	-0.231845	0.00205101	cis
127	CACNB2	BSC	-	-	-	rs6415973	0.0361298	0.0071319	cis
127	ARL5B	BSC	-	-	-	rs4285782	-0.0355506	0.000326078	cis
127	RP11-499P20.2	BSC	-	-	-	rs4285782	-0.0827811	3.93169e-06	cis
127	NSUN6	CMC, BSC	rs4285782	-0.0545824	1.46425e-07	rs4285782	-0.0486354	6.72333e-05	cis
129	PSD	BSC	-	-	-	rs12764899	-0.0283388	0.00274613	cis
129	NT5C2	CMC, BSC	rs11191648	-0.0736164	1.66461e-06	rs11191543	-0.0815683	8.81473e-05	cis
129	FBXL15	BSC	-	-	-	rs10883757	0.0378333	0.0051031	cis
129	CUEDC2	BSC	-	-	-	rs8354	-0.0265137	0.0066388	cis
129	ACTR1A	CMC	rs12265066	-0.0182899	0.0026454	-	-	-	cis
129	TMEM180	CMC, BSC	rs138009835	-0.0648953	0.00933673	rs284861	-0.0338546	0.00987215	cis
129	CALHM2	BSC	-	-	-	rs1630303	-0.0579858	0.000282715	cis
129	ARL3	CMC	rs11191379	0.0574245	1.54898e-05	-	-	-	cis
129	PPAPDC1B	BSC	-	-	-	rs1926032	-0.120133	9.75312e-08	trans
129	INA	CMC, BSC	rs1630303	-0.110069	9.21808e-14	rs12773892	-0.0463405	0.000386106	cis
129	CNNM2	CMC, BSC	rs4307650	-0.0312281	0.000695561	rs12411886	-0.0860492	6.77996e-08	cis
129	PCGF6	BSC	-	-	-	rs77335224	-0.0556768	0.00294369	cis
129	SFXN2	CMC	rs2482508	0.089247	0.00221556	-	-	-	cis
129	WBP1L	CMC	rs284857	-0.0828652	2.68378e-25	-	-	-	cis
129	C10orf32	CMC, BSC	rs7096169	0.185398	6.94519e-55	rs12241517	0.132491	5.40822e-27	cis
129	TRIM8	CMC, BSC	rs6584534	0.0215661	0.00878107	rs10883760	0.0368821	0.00513101	cis
129	USMG5	CMC	rs180845012	0.0749697	0.002344	-	-	-	cis
129	CALHM1	CMC	rs1163238	-0.055863	0.00527533	-	-	-	cis
129	AS3MT	CMC	rs7096169	0.219089	5.83597e-45	-	-	-	cis
129	RP11-18I14.10	CMC, BSC	rs17114641	-0.0931825	2.79484e-05	rs12773892	0.0961501	2.85174e-06	cis
132	MDK	CMC	rs7481312	-0.188941	5.59056e-07	-	-	-	cis
132	MAPK8IP1	CMC	rs11038864	0.0408258	0.00201674	-	-	-	cis
132	LRP4	CMC	rs61882709	0.0629222	0.000700135	-	-	-	cis
132	CREB3L1	BSC	-	-	-	rs61882683	-0.103697	1.68517e-06	cis
132	ATG13	CMC, BSC	rs61882691	-0.0263922	0.00119927	rs7112229	-0.0448401	4.70215e-09	cis
133	TIMM10	BSC	-	-	-	rs11229113	-0.0298424	0.00354028	cis
133	LRRC55	CMC	rs527528	0.0792687	0.000521618	-	-	-	cis
133	CTNND1	BSC	-	-	-	rs6591434	-0.0348841	0.000311704	cis
133	TMX2	BSC	-	-	-	rs673344	-0.0227708	0.00516474	cis
139	VSIG2	BSC	-	-	-	rs7939412	-0.135586	2.92272e-09	cis
139	SIAE	BSC	-	-	-	rs12293670	-0.0330167	0.00127875	cis
139	ESAM	CMC	rs7113068	-0.0798634	0.00394558	-	-	-	cis
139	RP11-677M14.7	CMC, BSC	rs3802902	-0.121106	2.01081e-10	rs12807809	-0.0929448	0.00305951	cis
140	SNX19	CMC, BSC	rs3751033	0.0690013	2.15924e-20	rs3751033	0.0894986	1.72519e-31	cis
140	RP11-890B15.3	CMC, BSC	rs11602497	-0.0919077	3.7177e-12	rs3751033	0.0567192	3.28419e-07	cis
145	CACNA1C	BSC	-	-	-	rs2238045	-0.0348841	0.00122605	cis
145	LRTM2	CMC	rs2370413	-0.0329589	0.00810943	-	-	-	cis
147	TMTC1	CMC	rs10843506	-0.031695	0.00798889	-	-	-	cis
148	STAT6	CMC, BSC	rs324015	0.0707848	5.27619e-09	rs324015	0.0435486	0.000671102	cis
148	PRIM1	CMC	rs725957	-0.0338029	0.00967432	-	-	-	cis
149	PIP4K2C	CMC	rs12814239	0.0667557	0.00156923	-	-	-	cis
14	CD46	CMC, BSC	rs12123251	0.106922	1.14168e-36	rs12132780	0.146218	1.17092e-28	cis
152	VPS29	CMC, BSC	rs4766492	-0.0235371	0.00869231	rs4766492	-0.0327776	3.28643e-08	cis
152	HVCN1	BSC	-	-	-	rs10849900	-0.0793596	0.00202544	cis
152	ATP2A2	BSC	-	-	-	rs10849900	0.0192787	0.00651048	cis
152	TCTN1	CMC, BSC	rs10849900	0.0324925	0.000288782	rs4766428	0.026298	0.00585434	cis
153	MPHOSPH9	CMC, BSC	rs7296418	-0.026052	8.99575e-05	rs71444568	-0.0329129	0.00343134	cis
153	OGFOD2	CMC	rs10773921	-0.0947939	1.26099e-06	-	-	-	cis
153	CDK2AP1	CMC, BSC	rs28413626	-0.059092	1.53434e-05	rs10773000	0.0329038	0.00686676	cis
153	EIF2B1	CMC, BSC	rs10773000	0.027887	0.00532685	rs1727309	0.0253782	0.00680019	cis
153	CCDC62	CMC	rs12811109	-0.0518071	0.00125072	-	-	-	cis
153	C12orf65	BSC	-	-	-	rs10773000	0.0266519	0.00499307	cis
153	SBNO1	CMC	rs13303208	0.0171414	0.00315121	-	-	-	cis
153	ABCB9	CMC, BSC	rs4148862	0.0258279	0.00328231	rs7296418	0.0234399	0.00757367	cis
153	SETD8	CMC, BSC	rs1790123	-0.0289533	0.00254795	rs28533432	-0.0428761	3.57556e-08	cis
153	RILPL1	CMC	rs7296418	0.0430319	0.00410132	-	-	-	cis
154	CCDC92	CMC, BSC	rs4765568	-0.0385905	0.000978712	rs4765568	-0.0467602	4.28318e-07	cis
154	TCTN2	CMC, BSC	rs4765568	-0.0394538	0.00566152	rs4765568	-0.057857	0.00358666	cis
154	RILPL1	CMC	rs34102591	-0.0560481	0.00135964	-	-	-	cis
154	DNAH10	CMC, BSC	rs4765568	0.0561058	0.00149452	rs34102591	0.0852357	0.000373187	cis
154	DNAH10OS	CMC, BSC	rs34102591	0.13779	2.59112e-11	rs34102591	0.120992	1.07209e-06	cis
154	RP11-380L11.4	BSC	-	-	-	rs34102591	0.102422	0.000259245	cis
15	MECR	BSC	-	-	-	rs533123	0.0218488	0.00645564	cis
161	RP11-562L8.1	CMC	rs1191551	0.109108	0.00156863	-	-	-	cis
162	PRKD1	CMC	rs60680162	0.0441704	0.000170473	-	-	-	cis
163	PPP2R3C	CMC, BSC	rs80031420	0.0809854	1.85017e-10	rs11156875	0.0380471	0.0058435	cis
163	SRP54	CMC	rs75889859	0.0248523	0.0019844	-	-	-	cis
163	FAM177A1	BSC	-	-	-	rs11156875	-0.0337412	0.000187811	cis
163	BAZ1A	CMC, BSC	rs7156322	-0.041193	0.0059106	rs7144423	-0.0628314	0.00526074	cis
163	RP11-85K15.2	CMC	rs77477310	-0.121412	2.88843e-05	-	-	-	cis
164	CCDC175	CMC	rs1957986	0.0569959	0.00264396	-	-	-	cis
165	PCNX	CMC, BSC	rs221922	-0.0253676	1.41545e-07	rs2810073	-0.0489569	4.68325e-12	cis
166	SLC35B1	CMC	rs35479711	-0.0676568	9.22298e-08	-	-	-	trans
166	RGS6	CMC, BSC	rs10137909	-0.0353578	8.4776e-05	rs36345	-0.0291813	0.00310971	cis
166	EPHA10	CMC	rs36341	0.0615582	4.82205e-08	-	-	-	trans
166	AC005477.1	CMC	rs149478600	-0.107545	6.61519e-05	-	-	-	cis
167	SETD3	BSC	-	-	-	rs12895055	-0.021622	0.00331308	cis
168	MARK3	CMC, BSC	rs35862113	-0.018184	0.000880341	rs3783397	-0.0292845	1.6278e-06	cis
168	PPP1R13B	CMC	rs12147741	-0.0648657	1.41775e-11	-	-	-	cis
168	EIF5	BSC	-	-	-	rs12893668	0.0275948	0.00281296	cis
168	KLC1	CMC, BSC	rs2273175	-0.047108	2.37335e-06	rs2273175	-0.0786767	1.05332e-10	cis
168	XRCC3	BSC	-	-	-	rs4900599	0.0520408	3.57721e-05	cis
168	C14orf2	BSC	-	-	-	rs9324063	0.0298616	0.00345897	cis
168	TDRD9	CMC, BSC	rs12147741	-0.132929	2.44697e-05	rs8009868	-0.156588	0.000158803	cis
168	TRMT61A	BSC	-	-	-	rs3783397	-0.0257343	0.00626045	cis
168	BAG5	CMC, BSC	rs55696130	-0.0199865	0.00303561	rs80020004	-0.0342529	0.00670997	cis
168	TNFAIP2	BSC	-	-	-	rs12880077	-0.0620471	0.00820909	cis
168	APOPT1	BSC	-	-	-	rs12887734	-0.0622869	3.59281e-09	cis
168	RP11-45P15.4	CMC, BSC	rs12896832	-0.100704	0.000159902	rs12891360	-0.081805	0.00297948	cis
168	RP11-73M18.8	BSC	-	-	-	rs12890820	0.096337	9.06384e-07	cis
16	RWDD3	CMC, BSC	rs2391672	0.0521698	8.14477e-06	rs2391672	0.0527708	0.00859852	cis
16	RP4-639F20.1	CMC	rs2391672	-0.0653691	0.000924677	-	-	-	cis
170	AKAP6	CMC, BSC	rs12883788	-0.0177219	0.00650106	rs12883788	-0.0198982	0.00885741	cis
174	PSMA4	CMC, BSC	rs57064725	0.0477346	1.69916e-08	rs58365910	0.0305743	6.28517e-05	cis
174	CTSH	BSC	-	-	-	rs138544659	0.0839112	0.00953708	cis
174	IREB2	CMC	rs11633958	0.0313249	4.00962e-06	-	-	-	cis
174	GMPS	BSC	-	-	-	rs28498264	0.0362393	6.26401e-08	trans
174	CRABP1	BSC	-	-	-	rs16969894	-0.143886	0.00617389	cis
175	BTBD1	CMC, BSC	rs7182403	0.0162515	0.00442826	rs4779050	0.0206075	0.00133079	cis
175	AP3B2	CMC	rs4779053	-0.0222617	0.000585843	-	-	-	cis
175	HOMER2	BSC	-	-	-	rs1864699	-0.0284151	0.00218327	cis
175	RPS17	BSC	-	-	-	rs11631963	-0.247536	0.00681298	cis
175	GOLGA6L20	CMC	rs7167880	-0.0573434	0.00434388	-	-	-	cis
175	CPEB1	CMC, BSC	rs1267659	-0.031498	8.42484e-05	rs783539	-0.0519511	6.47916e-11	cis
176	PDE8A	BSC	-	-	-	rs34452033	-0.0419589	0.00336639	cis
176	ALPK3	BSC	-	-	-	rs12912342	-0.0542187	0.00405825	cis
176	ZSCAN2	CMC, BSC	rs4494498	0.0438682	0.00045038	rs11638554	0.0458211	0.000570256	cis
176	SCAND2P	CMC, BSC	rs11631921	-0.039677	1.61013e-05	rs12912342	0.0568572	3.42543e-06	cis
176	WDR73	CMC, BSC	rs182517	0.0296632	0.000767676	rs11634320	0.0454325	5.76527e-06	cis
176	GOLGA6L4	CMC, BSC	rs182517	0.155045	4.51526e-07	rs11637026	0.12165	0.000609758	cis
176	UBE2Q2P1	CMC	rs12911536	-0.0584387	0.000336047	-	-	-	cis
176	NMB	CMC	rs2340652	0.0735193	0.00857243	-	-	-	cis
176	GOLGA2P7	CMC, BSC	rs150967	0.163429	3.41496e-30	rs12905223	0.147782	9.56527e-15	cis
176	GOLGA6L5P	BSC	-	-	-	rs34452033	0.19256	1.38714e-08	cis
176	DNM1P51	CMC	rs12912342	0.0686335	2.97995e-05	-	-	-	cis
176	CSPG4P12	CMC, BSC	rs62028142	0.180849	9.77458e-31	rs468120	0.23322	9.94083e-25	trans
176	EFTUD1P1	CMC	rs12910334	-0.141391	1.06462e-16	-	-	-	cis
176	RP11-182J1.14	BSC	-	-	-	rs1818950	-0.148661	3.39959e-08	cis
176	CSPG4P11	CMC	rs62029597	0.281585	3.4957e-44	-	-	-	cis
177	FURIN	CMC, BSC	rs4702	-0.0652718	4.04387e-14	rs4702	-0.0322851	6.93448e-05	cis
177	FES	CMC, BSC	rs7177338	0.0877335	3.98154e-07	rs17514846	0.0732513	0.000124889	cis
178	PLCB2	CMC, BSC	rs28676999	-0.0669222	0.000920739	rs28676999	-0.0589964	0.00311289	cis
178	SRP14	BSC	-	-	-	rs28676999	0.0284968	0.00553275	cis
17	RBBP5	CMC, BSC	rs16937	0.0402449	1.34985e-08	rs16937	0.0332448	1.10132e-06	cis
17	TMCC2	CMC	rs16937	0.0588392	1.91174e-08	-	-	-	cis
17	TMEM81	CMC, BSC	rs16937	0.0749736	5.22704e-05	rs16937	0.0545185	7.10023e-06	cis
180	BTBD1	CMC, BSC	rs34940771	0.0417232	1.42651e-06	rs34940771	0.0435943	0.000156814	cis
180	CPEB1	BSC	-	-	-	rs34940771	-0.0607752	5.90273e-05	cis
181	CDIP1	CMC, BSC	rs6500596	0.0415508	1.57084e-05	rs6500596	0.018056	0.00563971	cis
181	TFAP4	CMC	rs11076832	0.0439095	0.00316474	-	-	-	cis
181	MGRN1	BSC	-	-	-	rs4786490	-0.0264565	0.00578003	cis
181	DNAJA3	CMC, BSC	rs1139652	0.076504	4.43472e-23	rs13335685	0.0222051	8.75406e-05	cis
181	NMRAL1	CMC	rs1139652	0.0643811	1.14014e-08	-	-	-	cis
181	VASN	CMC	rs6500596	-0.0866448	0.000160104	-	-	-	cis
181	CORO7	CMC, BSC	rs6500596	-0.132093	8.14468e-15	rs6500596	-0.16094	3.71033e-30	cis
182	GRIN2A	CMC	rs7184325	-0.0202776	0.00827352	-	-	-	cis
184	YPEL3	BSC	-	-	-	rs3814877	-0.0422336	4.35478e-07	cis
184	MAPK3	CMC, BSC	rs11644809	0.094913	2.30248e-14	rs4402589	0.0659177	2.96299e-10	cis
184	QPRT	BSC	-	-	-	rs3814877	0.0594966	0.00260227	cis
184	PPP4C	CMC, BSC	rs4788207	0.0320097	0.000484669	rs4788211	0.0340683	2.67661e-06	cis
184	FAM57B	BSC	-	-	-	rs12444108	0.0507884	1.41503e-05	cis
184	DOC2A	CMC	rs3935873	0.0544405	1.99572e-06	-	-	-	cis
184	TMEM219	CMC, BSC	rs4283241	0.025279	0.00157512	rs12928610	0.0218082	0.00231486	cis
184	INO80E	CMC, BSC	rs3814880	0.0873238	7.50089e-17	rs4788204	0.113487	2.08036e-25	cis
184	ASPHD1	BSC	-	-	-	rs12918652	-0.0458905	0.000101368	cis
184	RP11-347C12.2	CMC	rs8059619	-0.259515	6.67029e-16	-	-	-	cis
184	SNX29P2	CMC, BSC	rs8059619	-0.0370346	0.000627729	rs4424923	-0.052401	0.0066213	cis
184	RP11-345J4.8	CMC	rs11644809	0.0987936	0.000974086	-	-	-	cis
184	RP11-455F5.3	CMC, BSC	rs1140239	0.0504279	0.00367201	rs7204797	0.0613661	0.000129729	cis
184	RP11-231C14.3	CMC, BSC	rs4527039	0.0790658	7.36579e-05	rs4609871	0.104906	0.000441459	cis
184	CTD-2574D22.4	BSC	-	-	-	rs1140239	-0.0492133	0.0024413	cis
184	SLC7A5P1	CMC	rs12444108	0.0828111	0.0035166	-	-	-	cis
185	NDRG4	CMC	rs7184114	0.0257385	5.31491e-05	-	-	-	cis
185	CNOT1	CMC	rs12325003	0.0316473	0.000272847	-	-	-	cis
185	GOT2	BSC	-	-	-	rs77101091	0.0227413	0.00992671	cis
187	CDH1	CMC	rs61593058	0.0909478	0.00923898	-	-	-	cis
187	TSNAXIP1	CMC, BSC	rs56303487	0.0657176	0.000233218	rs2290699	0.0600537	8.87703e-06	cis
187	CTCF	CMC	rs4640173	0.022343	0.00422206	-	-	-	cis
187	PARD6A	BSC	-	-	-	rs4640173	-0.0354159	0.00198255	cis
187	SLC12A4	BSC	-	-	-	rs13339471	-0.0663623	0.00474779	cis
187	ENKD1	CMC	rs4640173	0.0463257	0.00802186	-	-	-	cis
187	PRMT7	CMC, BSC	rs61593058	0.0523822	5.6736e-07	rs61593058	0.0421368	1.49353e-06	cis
187	RANBP10	CMC, BSC	rs7197756	-0.0471795	0.000123233	rs9928653	-0.0530689	1.22219e-07	cis
187	GFOD2	BSC	-	-	-	rs56303487	-0.0398737	3.35987e-07	cis
187	RLTPR	CMC	rs7193701	0.0523204	0.00156492	-	-	-	cis
187	PSKH1	BSC	-	-	-	rs13339471	-0.0531602	0.0037356	cis
187	DUS2	CMC, BSC	rs56303487	0.0398466	0.0024484	rs7184821	0.0464904	9.87145e-05	cis
188	SPATA2L	CMC	rs34753377	-0.0555141	0.00139854	-	-	-	cis
188	ZNF276	CMC, BSC	rs2965960	0.0259177	0.00736437	rs4575535	-0.0279886	0.00780011	cis
188	SPATA33	CMC, BSC	rs11642231	-0.0495838	0.00046593	rs352935	-0.0352367	0.00219449	cis
188	CPNE7	CMC	rs352935	-0.0680147	3.33234e-05	-	-	-	cis
188	CDK10	BSC	-	-	-	rs11642231	0.0284773	0.00267234	cis
188	SPG7	CMC	rs11642231	0.0213951	0.00376675	-	-	-	cis
188	SPIRE2	BSC	-	-	-	rs352935	-0.019007	0.004474	cis
188	CTD-2555A7.2	CMC	rs4575535	0.0558075	0.00790956	-	-	-	cis
18	PROX1-AS1	CMC, BSC	rs7529073	-0.0731808	9.14406e-05	rs7529073	-0.119152	2.03556e-06	cis
190	MNT	BSC	-	-	-	rs391300	-0.0288807	0.00350336	cis
190	DPH1	BSC	-	-	-	rs1231208	0.0353546	0.00185735	cis
190	SRR	CMC, BSC	rs4523957	-0.126504	8.00241e-19	rs12941621	-0.076306	3.94872e-08	cis
191	ALKBH5	CMC	rs1101727	0.0284387	0.000117469	-	-	-	cis
191	DRG2	CMC, BSC	rs2974999	0.0540196	2.59854e-14	rs11078410	0.0162998	0.00907879	cis
191	LLGL1	BSC	-	-	-	rs3744115	-0.0307511	0.0027952	cis
191	GID4	BSC	-	-	-	rs4643387	0.0259932	0.000366961	cis
191	ATPAF2	CMC	rs1008135	-0.0383317	1.28873e-05	-	-	-	cis
191	TOM1L2	CMC, BSC	rs1108648	-0.0920708	3.00623e-36	rs1108648	-0.0549943	3.06176e-12	cis
191	SMCR8	CMC	rs1101727	-0.025278	0.00318792	-	-	-	cis
191	TOP3A	CMC	rs8082590	-0.0216206	0.00371904	-	-	-	cis
192	RNF112	BSC	-	-	-	rs4273100	0.0641727	0.00585762	cis
192	SNORD3B-2	CMC	rs4273100	1.08876	1.95183e-13	-	-	-	cis
198	HSBP1L1	CMC, BSC	rs7238071	-0.0499215	0.000161808	rs56775891	0.0351024	0.00452924	cis
199	SUGP2	CMC	rs8101499	0.0151724	0.0094922	-	-	-	cis
199	ZNF506	BSC	-	-	-	rs7252228	-0.0369792	0.00090065	cis
199	GMIP	CMC, BSC	rs34725331	0.0494931	0.00760094	rs11878202	0.0554865	0.000891184	cis
199	ZNF14	CMC	rs8103250	0.0590852	4.82576e-06	-	-	-	cis
199	MAU2	CMC, BSC	rs3764567	-0.0543867	6.61059e-15	rs4808955	-0.0259407	0.00344154	cis
199	GATAD2A	CMC, BSC	rs10422819	-0.104399	7.05654e-36	rs2905430	-0.0583788	4.36657e-09	cis
199	ZNF101	CMC	rs7249692	0.0262978	0.00974466	-	-	-	cis
199	YJEFN3	CMC, BSC	rs4808208	-0.0676178	4.1951e-05	rs2082421	-0.0778527	2.65293e-07	cis
199	MEF2BNB	CMC	rs7249692	-0.0304327	0.00703619	-	-	-	cis
19	HECW1	CMC	rs72769124	-0.0639579	1.73734e-08	-	-	-	trans
200	ZNF536	CMC	rs6510167	0.0280303	0.00994085	-	-	-	cis
201	PEPD	CMC, BSC	rs34822974	-0.0368207	0.00983421	rs62125166	-0.0432859	0.00481847	cis
201	CHST8	CMC	rs62125166	-0.105582	3.49223e-05	-	-	-	cis
202	PRR12	BSC	-	-	-	rs10406941	-0.0360433	0.00019264	cis
202	ALDH16A1	CMC	rs10406941	-0.0582724	0.00596926	-	-	-	cis
202	CPT1C	CMC	rs56873913	0.0299142	0.00153425	-	-	-	cis
204	ACTR5	CMC, BSC	rs1006945	0.0392169	0.000275458	rs1006945	0.0367558	0.000197866	cis
204	DHX35	CMC	rs208810	0.0569725	6.81612e-05	-	-	-	cis
205	B4GALT5	BSC	-	-	-	rs8121749	0.0227243	0.00673126	cis
205	ZFAS1	CMC, BSC	rs73120393	0.0632794	0.00727472	rs7267348	0.0445003	0.0077587	cis
205	SLC9A8	BSC	-	-	-	rs13039739	0.0319954	0.00769326	cis
206	EEF1A2	CMC	rs1757703	0.0366468	0.00562891	-	-	-	cis
206	HAR1A	CMC	rs1757703	0.0797665	0.00100797	-	-	-	cis
209	TAB1	BSC	-	-	-	rs5757736	0.0215828	0.00532415	cis
209	CACNA1I	BSC	-	-	-	rs5750868	0.0387136	0.000421904	cis
209	MGAT3	CMC	rs2092168	-0.0235851	0.00552404	-	-	-	cis
210	NHP2L1	CMC	rs9611522	-0.026757	0.00901986	-	-	-	cis
210	CCDC134	CMC	rs11090045	-0.0651591	0.00136927	-	-	-	cis
210	SLC25A17	CMC, BSC	rs13056300	-0.0353701	0.00290817	rs5758266	-0.0272285	0.00855353	cis
210	RBX1	BSC	-	-	-	rs35060074	0.0336235	0.00752273	cis
210	L3MBTL2	CMC, BSC	rs5758266	0.0206594	0.0055237	rs2179744	0.0469003	3.66953e-09	cis
210	CHADL	CMC, BSC	rs5758266	0.0581925	0.000713033	rs5758266	0.0664962	0.000693696	cis
210	RANGAP1	CMC	rs2092563	-0.0298234	0.000219818	-	-	-	cis
210	ZC3H7B	CMC	rs9611548	0.0302343	0.000842985	-	-	-	cis
210	POLR3H	CMC, BSC	rs9611550	0.0740976	1.46658e-16	rs11090045	0.076751	4.23853e-13	cis
210	MCHR1	CMC	rs926914	-0.0770557	5.18053e-05	-	-	-	cis
210	CSDC2	CMC, BSC	rs11090045	0.136744	3.31566e-09	rs11090045	0.119752	3.26752e-07	cis
210	TOB2	CMC	rs9611522	0.0364551	0.00625275	-	-	-	cis
210	XPNPEP3	CMC	rs9611488	0.0364158	0.000519099	-	-	-	cis
210	XRCC6	CMC	rs9611522	-0.0210052	0.00962887	-	-	-	cis
210	RP4-756G23.5	CMC	rs3818003	0.0941719	4.19244e-05	-	-	-	cis
211	NHP2L1	CMC	rs133377	0.0305017	0.000913276	-	-	-	cis
211	CCDC134	CMC	rs9620001	0.0663418	0.00104715	-	-	-	cis
211	2021-09-03	BSC	-	-	-	rs28712237	-0.0256794	0.000595676	cis
211	CYP2D6	BSC	-	-	-	rs2743451	-0.362409	1.03203e-29	cis
211	POLR3H	CMC	rs3752591	-0.0481492	1.07375e-06	-	-	-	cis
211	CSDC2	CMC, BSC	rs3752591	-0.123882	9.02421e-08	rs2413666	-0.0546707	0.0038047	cis
211	FAM109B	CMC	rs6002596	0.141526	8.25761e-09	-	-	-	cis
211	WBP2NL	CMC	rs6519301	0.254344	1.0867e-40	-	-	-	cis
211	SMDT1	CMC, BSC	rs133335	-0.0261239	0.00858225	rs7291996	0.0341776	7.28239e-06	cis
211	NDUFA6	CMC, BSC	rs2899355	0.0248422	0.00628968	rs2854837	0.0473101	7.10928e-06	cis
211	RRP7A	CMC, BSC	rs28514673	-0.0532501	0.00555032	rs36093924	0.0718279	0.00236351	cis
211	XRCC6	CMC	rs116390392	0.0225733	0.00324517	-	-	-	cis
211	NAGA	CMC, BSC	rs5758527	0.105339	1.199e-18	rs133346	0.115175	3.47653e-19	cis
211	CYP2D7P	BSC	-	-	-	rs11090076	0.129047	5.21537e-12	cis
211	LINC00634	CMC, BSC	rs133300	0.0933557	4.33111e-08	rs133300	0.098812	4.83102e-11	cis
211	NDUFA6-AS1	CMC, BSC	rs9620001	-0.0442481	0.00195692	rs4993393	-0.0327714	0.0089605	cis
212	ALG12	CMC	rs12172429	0.0487678	7.89953e-07	-	-	-	cis
213	MCHR1	CMC	rs133047	-0.138041	1.15535e-05	-	-	-	cis
217	PJA1	CMC, BSC	rs2885287	-0.0257352	0.000233514	rs5937160	-0.0217459	0.00114961	cis
22	SLC4A1AP	CMC, BSC	rs4632296	0.0243332	0.00879337	rs4632296	0.0258349	0.000159924	cis
22	RBKS	BSC	-	-	-	rs13414801	0.0681322	0.000700377	cis
22	GPN1	CMC, BSC	rs4630723	-0.0311029	0.00938585	rs12474906	-0.0248161	0.00111249	cis
23	FANCL	BSC	-	-	-	rs79017955	0.067306	0.00522075	cis
24	CDC27	CMC	rs2717054	0.0319287	3.32291e-10	-	-	-	trans
24	FANCL	CMC	rs11682175	-0.048694	2.2887e-06	-	-	-	cis
24	LINC01122	CMC	rs2678880	-0.032827	0.00486349	-	-	-	cis
25	FANCL	CMC	rs3771206	-0.0425231	0.00623071	-	-	-	cis
27	EMX1	CMC	rs999494	-0.0367478	0.00790275	-	-	-	cis
28	ALMS1	CMC, BSC	rs6755217	0.0666155	1.48691e-15	rs13392872	-0.0525116	1.82553e-06	cis
28	DUSP11	CMC	rs56014217	-0.0344801	0.00878597	-	-	-	cis
28	ALMS1P	CMC	rs11899740	0.280398	7.99913e-27	-	-	-	cis
29	MRPL19	BSC	-	-	-	rs12713862	0.0296643	0.00553857	cis
2	ERRFI1	CMC	rs1763838	-0.0277433	0.0056137	-	-	-	cis
2	RERE	CMC, BSC	rs1064826	0.0541384	7.65382e-05	rs301798	0.0229442	0.00414026	cis
2	SLC45A1	CMC	rs12142465	-0.0594214	2.57692e-06	-	-	-	cis
30	2021-09-10	CMC, BSC	rs61215808	0.122324	1.11784e-26	rs61215808	0.0978833	2.17313e-09	cis
30	SOWAHC	CMC, BSC	rs6594041	0.0680088	2.39107e-06	rs61215808	0.0545662	0.00129185	cis
32	AHCTF1P1	CMC	rs2909455	-0.060123	0.000733115	-	-	-	cis
33	ZNF804A	CMC	rs7597593	0.0365227	0.00442874	-	-	-	cis
35	SF3B1	CMC, BSC	rs111744017	0.0407124	7.71247e-12	rs6434930	0.0269672	5.68883e-06	cis
35	HSPE1	CMC	rs6434930	0.0522164	0.000776847	-	-	-	cis
35	PLCL1	CMC, BSC	rs17731449	0.0258472	0.00249445	rs6715070	0.0584866	1.52027e-06	cis
35	HSPD1	CMC	rs55658871	0.0405322	0.000174949	-	-	-	cis
35	MARS2	CMC, BSC	rs919433	0.0305085	0.00690097	rs788018	-0.0365321	0.00814325	cis
37	SATB2	CMC	rs71424239	-0.0271856	0.00205853	-	-	-	cis
37	KCTD18	BSC	-	-	-	rs6743217	0.0340061	0.00439145	cis
37	TYW5	CMC, BSC	rs281767	-0.0616446	2.49108e-13	rs281791	-0.0784182	2.23405e-13	cis
37	C2orf47	CMC	rs74706215	-0.0608147	3.6754e-05	-	-	-	cis
37	SEPHS1P6	CMC	rs7588746	-0.0852101	0.00492245	-	-	-	cis
37	FTCDNL1	CMC	rs35220450	-0.174471	7.08303e-14	-	-	-	cis
3	PTPRU	CMC	rs12740833	-0.0635538	8.11179e-09	-	-	-	trans
41	NGEF	BSC	-	-	-	rs2004203	-0.0361543	1.19163e-05	cis
41	EFHD1	BSC	-	-	-	rs2675965	0.0693244	0.000625127	cis
41	C2orf82	CMC, BSC	rs2675956	0.300453	3.14868e-23	rs2675956	0.293278	4.08434e-17	cis
41	GIGYF2	CMC	rs10210953	-0.0205268	1.10709e-05	-	-	-	cis
42	ADCY3	CMC	rs183823891	0.0286007	0.00839258	-	-	-	cis
42	RP11-509E16.1	BSC	-	-	-	rs183823891	0.0396706	0.00425766	cis
43	EFEMP1	CMC	rs2868985	-0.144671	2.12144e-05	-	-	-	cis
45	ALMS1	CMC	rs62148129	0.0310636	0.00600722	-	-	-	cis
46	LMAN2L	BSC	-	-	-	rs78381888	-0.0487267	0.00691368	cis
48	CNTN4	CMC, BSC	rs34160306	0.049606	1.31736e-07	rs9845120	0.0575606	1.31202e-06	cis
51	MLH1	CMC	rs73068044	0.0261216	0.000353481	-	-	-	cis
51	LRRFIP2	CMC, BSC	rs11714248	0.0274716	5.41773e-06	rs28576724	0.0414577	9.30685e-08	cis
51	DCLK3	CMC, BSC	rs9876421	-0.109756	7.87607e-06	rs9834970	-0.086564	0.00169886	cis
51	TRANK1	CMC, BSC	rs4789	-0.0597334	2.13859e-08	rs4789	-0.0273323	0.00891229	cis
51	PSENEN	BSC	-	-	-	rs6771655	-0.0854255	2.68086e-08	trans
52	PHF7	BSC	-	-	-	rs3844291	-0.0500682	0.000461544	cis
52	NISCH	CMC, BSC	rs2535629	-0.0216398	0.00144499	rs57823393	-0.0314631	0.00673732	cis
52	GLT8D1	CMC, BSC	rs2284350	-0.0426703	6.20542e-10	rs11714419	-0.0325527	1.9255e-06	cis
52	DNAH1	CMC, BSC	rs9311474	0.0438394	6.39699e-05	rs1108842	0.0391556	0.00176533	cis
52	SPCS1	BSC	-	-	-	rs3774355	-0.0339129	2.82766e-07	cis
52	NEK4	CMC, BSC	rs13071584	0.0613225	9.08629e-19	rs13071584	0.0650645	1.17159e-14	cis
52	BAP1	CMC, BSC	rs2240920	-0.0203689	0.00677635	rs2276834	0.0220492	0.001688	cis
52	PRKCD	BSC	-	-	-	rs2071041	0.0559678	0.00431329	cis
52	RFT1	CMC, BSC	rs2581790	-0.0746799	2.62991e-11	rs7625909	-0.139326	2.68064e-30	cis
52	SFMBT1	CMC, BSC	rs2336669	-0.0790866	4.29308e-18	rs2255107	-0.068132	1.37018e-09	cis
52	GNL3	CMC, BSC	rs13083798	0.02231	0.000993247	rs3774349	0.0619727	1.67643e-19	cis
52	PBRM1	CMC, BSC	rs66782572	-0.0128491	0.00674361	rs3852064	-0.0193576	0.00261686	cis
52	POC1A	CMC	rs57823393	0.100112	0.00193208	-	-	-	cis
52	PPM1M	CMC, BSC	rs353547	0.0950866	8.62019e-13	rs7618915	0.111146	2.55934e-14	cis
52	WDR82	CMC	rs1060330	-0.0176924	0.000928427	-	-	-	cis
52	GLYCTK	CMC	rs9311474	0.0671279	0.000136641	-	-	-	cis
52	NT5DC2	CMC, BSC	rs9853056	0.0874748	9.4606e-06	rs11709284	0.14856	6.22317e-13	cis
52	TMEM110	CMC	rs6797399	-0.0974203	6.75991e-06	-	-	-	cis
52	RP5-966M1.6	CMC	rs12496077	-0.217133	1.7698e-16	-	-	-	cis
52	TWF2	CMC	rs187084	-0.0352098	0.000722398	-	-	-	cis
53	TKT	CMC, BSC	rs2358740	0.0333256	0.00147981	rs2358740	0.0260653	0.00945176	cis
53	PRKCD	BSC	-	-	-	rs2358740	-0.0748206	0.00176811	cis
55	THOC7	CMC, BSC	rs832190	-0.0583729	2.77849e-12	rs832190	-0.0695088	4.42287e-11	cis
55	PSMD6	BSC	-	-	-	rs7615475	-0.0246289	1.51893e-05	cis
56	FOXP1	CMC	rs1288819	0.0355443	0.00230129	-	-	-	cis
59	PPP2R3A	CMC	rs1278493	0.0198501	0.00586635	-	-	-	cis
59	PCCB	CMC, BSC	rs570621	-0.0752546	5.28262e-22	rs696518	-0.0478508	8.93175e-08	cis
5	TIE1	BSC	-	-	-	rs3001723	0.0607039	0.00575555	cis
5	ATP6V0B	BSC	-	-	-	rs3001723	0.0243621	0.00569289	cis
5	MED8	CMC	rs549845	-0.031662	3.03305e-05	-	-	-	cis
64	DNAJC19	CMC	rs9870330	0.0245727	0.00155331	-	-	-	cis
64	RP11-275H4.1	CMC	rs9852290	0.596869	1.09132e-22	-	-	-	cis
68	SLC39A8	CMC	rs13107325	-0.0740958	0.00408174	-	-	-	cis
69	CLCN3	CMC, BSC	rs58157393	0.0337415	1.07044e-09	rs12647126	0.0186614	0.00262467	cis
69	CBR4	BSC	-	-	-	rs12647126	0.0285655	0.00320038	cis
6	DNAJC6	BSC	-	-	-	rs4133072	0.0204426	0.00982842	cis
74	EMB	CMC, BSC	rs149621186	0.144041	4.3291e-32	rs4975911	0.107723	7.59269e-12	trans
74	RP11-53O19.1	CMC, BSC	rs9292918	0.0574841	1.43173e-05	rs6859397	0.0506135	0.000196583	cis
74	RP11-53O19.3	BSC	-	-	-	rs4492120	-0.0291792	0.000796331	cis
75	ERCC8	CMC, BSC	rs13162358	0.0571169	2.14564e-06	rs256372	0.0325759	0.00212262	cis
75	ELOVL7	CMC	rs12523278	0.0501992	5.24594e-05	-	-	-	cis
75	NDUFAF2	CMC	rs159539	0.0408921	4.40887e-05	-	-	-	cis
77	MAN2A1	CMC, BSC	rs13175917	0.0840011	2.27049e-08	rs11960226	0.0609925	0.000232697	cis
78	NME5	CMC	rs2286057	-0.0391191	0.00616986	-	-	-	cis
78	ETF1	BSC	-	-	-	rs10055995	0.020789	0.000632459	cis
78	KDM3B	CMC	rs2286057	-0.0238343	3.99428e-06	-	-	-	cis
78	REEP2	CMC, BSC	rs35131895	0.0447726	1.46309e-06	rs10043984	0.0276819	0.000765734	cis
79	CTNNA1	CMC	rs11746692	0.023349	0.000430199	-	-	-	cis
79	KDM3B	CMC	rs4835691	-0.013775	0.00755052	-	-	-	cis
79	EGR1	CMC	rs13165665	-0.0797616	0.00888409	-	-	-	cis
80	HARS2	CMC, BSC	rs2337516	0.0238133	0.00159587	rs2337516	0.0257518	0.000422838	cis
80	PFDN1	BSC	-	-	-	rs13168670	-0.0179163	0.00776727	cis
80	TMCO6	BSC	-	-	-	rs2563297	0.0431542	7.4987e-05	cis
80	IK	CMC, BSC	rs2563297	0.0337597	0.000205003	rs2337516	0.0385596	6.80891e-08	cis
80	PCDHB3	CMC	rs2563297	-0.0656371	0.000256742	-	-	-	cis
80	WDR55	CMC	rs2563297	0.0345227	1.11745e-05	-	-	-	cis
80	PCDHB12	BSC	-	-	-	rs7445192	-0.0557283	0.004488	cis
80	NDUFA2	CMC, BSC	rs3733710	-0.0455725	3.30939e-05	rs2563297	-0.0393934	3.32824e-06	cis
80	ZMAT2	CMC, BSC	rs2337516	0.0537854	5.96566e-08	rs2563297	0.0513647	7.15512e-08	cis
80	CD14	CMC, BSC	rs2563259	0.0766784	0.00307979	rs2563297	0.0931238	0.00156219	cis
80	PCDHB9	CMC	rs3733710	0.0637836	0.000366131	-	-	-	cis
80	PCDHA9	CMC	rs12659129	0.147271	0.00166126	-	-	-	cis
80	PCDHA8	CMC	rs2563259	0.184006	1.76656e-16	-	-	-	cis
80	PCDHA7	CMC	rs2337516	0.199397	3.71162e-18	-	-	-	cis
80	PCDHA5	BSC	-	-	-	rs2337516	0.0822718	0.00096327	cis
80	PCDHA4	CMC	rs2563297	0.0589597	0.000415239	-	-	-	cis
80	PCDHA2	CMC	rs7445192	0.116489	1.8541e-09	-	-	-	cis
80	PCDHA1	BSC	-	-	-	rs3733710	-0.130939	5.03642e-13	cis
80	SRA1	CMC, BSC	rs2563269	-0.0510739	1.5215e-08	rs3733710	-0.0411862	1.55208e-06	cis
80	PCDHA13	CMC	rs2337516	-0.17967	1.69177e-16	-	-	-	cis
80	PCDHAC2	CMC	rs12659129	-0.0217242	0.00398188	-	-	-	cis
80	PCDHAC1	CMC	rs2563269	0.0355302	0.0033445	-	-	-	cis
80	PCDHA11	CMC	rs3733710	0.0563065	0.000122745	-	-	-	cis
80	PCDHA10	CMC, BSC	rs12659129	0.34835	9.34464e-15	rs2563297	0.279194	1.61188e-07	cis
80	PCDHA12	CMC	rs2563259	0.0474927	0.00440679	-	-	-	cis
80	ANKHD1-EIF4EBP3	CMC	rs2563297	-0.0492156	9.47139e-05	-	-	-	cis
80	PCDHA3	CMC	rs2563297	0.0437176	0.00816154	-	-	-	cis
83	GALNT10	CMC	rs729987	0.0494676	0.000116255	-	-	-	cis
84	RP11-53O19.3	BSC	-	-	-	rs11738503	-0.0445871	0.00205082	cis
85	LYSMD3	BSC	-	-	-	rs2247419	0.030283	0.00205975	cis
86	SLCO4C1	CMC	rs6878284	-0.19543	1.91767e-21	-	-	-	cis
89	LFNG	BSC	-	-	-	rs4721429	-0.0942616	0.00825323	cis
89	SNX8	CMC	rs6951456	0.0472472	0.00138633	-	-	-	cis
89	NUDT1	BSC	-	-	-	rs3778994	0.0589976	0.00137228	cis
89	FTSJ2	CMC, BSC	rs79610527	-0.04598	2.95596e-06	rs6967286	-0.05909	2.59036e-09	cis
89	MICALL2	BSC	-	-	-	rs12534679	0.0438485	0.00343447	cis
89	INTS1	BSC	-	-	-	rs1107592	0.0354829	0.000567269	cis
89	MAFK	CMC	rs10950399	-0.0396155	0.00832612	-	-	-	cis
89	ELFN1	BSC	-	-	-	rs4721447	-0.0599391	0.00455311	cis
8	SDCCAG8	CMC, BSC	rs10926995	0.0261576	7.1514e-05	rs10926981	-0.0260847	1.56821e-05	cis
8	AKT3	CMC	rs1531244	-0.0245606	0.000680331	-	-	-	cis
8	CEP170	CMC, BSC	rs10803138	0.0300643	1.73136e-05	rs6429422	0.0199279	0.00320502	cis
8	DPYD	BSC	-	-	-	rs61787782	0.0557056	0.000275203	cis
8	MIR137HG	BSC	-	-	-	rs9324378	0.0607188	0.000872058	cis
8	RP11-490G2.2	CMC	rs4495746	0.103893	1.25874e-07	-	-	-	cis
90	FAM221A	CMC, BSC	rs798641	0.125231	5.75049e-08	rs798641	0.101015	0.000270446	cis
91	CALN1	CMC	rs79912928	0.0867979	0.00211779	-	-	-	cis
94	KMT2E	CMC, BSC	rs1142	0.021807	6.87187e-05	rs112675813	0.0158634	0.00596624	cis
94	SRPK2	BSC	-	-	-	rs6968335	0.0200134	5.2975e-05	cis
94	LINC01004	BSC	-	-	-	rs7811681	-0.0601583	0.00179335	cis
94	CTB-152G17.6	BSC	-	-	-	rs3801282	0.0385292	0.00457693	cis
96	DOCK4	BSC	-	-	-	rs79715516	-0.0287626	0.00488478	cis
96	IMMP2L	CMC, BSC	rs214455	-0.0321571	0.00871517	rs253376	-0.0363705	0.00820322	cis
97	PTPRZ1	BSC	-	-	-	rs111662975	-0.0744847	0.00142478	cis
9	PLEKHO1	BSC	-	-	-	rs72694943	-0.0403603	0.00148737	cis
9	PRPF3	CMC	rs6686690	-0.029198	0.00191261	-	-	-	cis
9	CA14	BSC	-	-	-	rs16835254	-0.0641673	0.00894893	cis
9	VPS45	CMC, BSC	rs12063329	-0.023944	0.00826955	rs12063329	-0.0387814	2.27474e-06	cis
9	TARS2	CMC, BSC	rs147537877	-0.0680512	4.26313e-06	rs72700806	-0.122936	6.66915e-29	cis
9	CTSK	CMC	rs181649420	-0.0804126	0.00707086	-	-	-	cis
9	ANP32E	BSC	-	-	-	rs112595055	-0.0504505	0.0063945	cis
9	SEMA6C	CMC	rs28527376	-0.114921	5.12183e-06	-	-	-	cis
9	GOLPH3L	CMC	rs6686690	-0.0447796	0.000605351	-	-	-	cis
9	C1orf51	BSC	-	-	-	rs12063281	0.198047	0.000418496	cis
9	RPRD2	BSC	-	-	-	rs4970946	-0.0212102	0.00251082	cis
9	CTSS	CMC, BSC	rs12073630	0.163	6.45932e-07	rs72696844	0.105246	0.000176171	cis
9	VPS72	BSC	-	-	-	rs75172050	-0.0294303	0.00327348	cis
9	BOLA1	CMC, BSC	rs12063329	0.0639657	0.000607789	rs12063329	0.0452675	0.0061618	cis
9	MRPS21	BSC	-	-	-	rs72696859	0.031879	0.00448347	cis
9	RP11-196G18.22	BSC	-	-	-	rs16835254	0.0617349	0.00992062	cis
9	RP11-196G18.23	CMC	rs3925724	0.0811695	0.00126009	-	-	-	cis
